# Rare variants in dynein heavy chain genes in two individuals with *situs inversus* and developmental dyslexia

**DOI:** 10.1101/2020.03.30.011783

**Authors:** Andrea Bieder, Elisabet Einarsdottir, Hans Matsson, Harriet E. Nilsson, Jesper Eisfeldt, Anca Dragomir, Martin Paucar, Tobias Granberg, Tie-Qiang Li, Anna Lindstrand, Juha Kere, Isabel Tapia-Páez

## Abstract

**Background:** Developmental dyslexia (DD) is a neurodevelopmental learning disorder with high heritability. A number of candidate susceptibility genes have been identified, some of which are linked to the function of the cilium, an organelle regulating left-right asymmetry development in the embryo. Furthermore, it has been suggested that disrupted left-right asymmetry of the brain may play a role in neurodevelopmental disorders such as DD.

**Methods:** Here, we studied two individuals with co-occurring *situs inversus* (SI) and DD using whole genome sequencing to identify single nucleotide variants or copy number variations of importance for DD and SI.

**Results:** Individual 1 had primary ciliary dyskinesia (PCD), a rare, autosomal recessive disorder with oto-sino-pulmonary phenotype and SI. We identified two rare nonsynonymous variants in the dynein axonemal heavy chain 5 gene (*DNAH5)*: c.7502G>C;p.(R2501P), a previously reported variant predicted to be damaging and c.12043T>G;p.(Y4015D), a novel variant predicted to be damaging. Ultrastructural analysis of the cilia revealed a lack of outer dynein arms and normal inner dynein arms. MRI of the brain revealed no significant abnormalities. Individual 2 had non-syndromic SI and DD. In individual 2, one rare variant (c.9110A>G;p.(H3037R)) in the dynein axonemal heavy chain 11 gene (*DNAH11)*, coding for another component of the outer dynein arm, was identified.

**Conclusions:** We identified the likely genetic cause of SI and PCD in one individual, and a possibly significant heterozygosity in the other, both involving dynein genes. Given the present evidence, it is unclear if the identified variants also predispose to DD, but further studies into the association are warranted.
