## Supplementary material for "Rare variants in dynein heavy chain genes in two individuals with *situs inversus* and developmental dyslexia": Table S1

### Sheet: Filtering strategy
Table S1: Filtering strategy
SNV filtering strategy	Individual 1	Individual 2
Total nr of reads	923,052,749	869,335,416
Nr of mapped reads	809,793,309 (87.73%)	677,743,709 (77%)
Filtering steps
Total nr of variants	5,076,113	4,971,462
Total nr of known variants	4,658,923 (91.78131% )	4,571,860 (91.962083% )
Total nr of exonic SNVs	25.642	27.361
After exclusion of synonymous/unknown SNVs	13.625	14.105
Total splicing variants	404	359
Exonic variants MAF<1% (1000G_ALL, 1000G_EUR, tExAC_Freq, ExAC_NFE)	1.196	1.372
Splicing variants MAF<1% (1000G_ALL, 1000G_EUR, tExAC_Freq, ExAC_NFE)	95	93
Variants in PCD/LR genes	2 (DNAH5)	1 (DNAH11)
Variants in other LR genes	ND	1
According to segregation (autosomal recessive, homozygous or compound heterozygous)	DNAH5	-
Confirmed by Sanger sequencing	2 (DNAH5)	1 (DNAH11)
SV filtering strategy	Individual 1	Individual 2
Nr of variants frequency ≤0.001	299	226
Variants in PCD/LR genes	1	1
Confirmed in bam file	1	-
