## Supplementary material for "Rare variants in dynein heavy chain genes in two individuals with *situs inversus* and developmental dyslexia": Table S4

### Sheet: PCD and L-R genes
Table S4: PCD and L/R genes
PCD genes causing laterality defects				L-R asymmetry genes (excluding PCD genes)
DNAH5	Knowles et al., 2016			INVS	Deng et al., 2014
DNAI1	"			NPHP3	"
DNAI2	"			ANKS6	"
DNAL1	"			CEP290	"
NME8 (TXNDC3)	"			PKD2	"
CCDC114	"			BBS2	"
CCDC151	"			BBS8	"
ARMC4	"			LZTFL1	"
DNAAF1	"			ARL2BP	"
DNAAF2	"			HES7	"
DNAAF3	"			CCDC11	"
LRRC6	"			C1ORF88	"
C21ORF59	"			MEGF8	"
DNAAF5 (HEATR2)	"			ZIC3	"
ZMYND10	"			NEK8	"
DYX1C1 (DNAAF4)	"			NPHP4	"
SPAG1	"			EPB41L5	"
CCDC103	"			NEK2	"
CCDC39	"			ROCK2	"
CCDC40	"			TGFBR2	"
DNAH11	"			UVRAG	"
DNAH1	"			GALNT11	"
DNAH8	"			NODAL	"
OFD1	"			GDF1	"
DNAH6	Li et al., 2016			CFC1	"
PIH1D3	Olcese et al., 2017			ACVR2B	"
AK7	Mata et al., 2012			SMAD2	"
TTC25	Wallmeier et al., 2016			NUP188	"
CCDC11	Narasimhan et al., 2015			MED13L	"
				FOXH1	"
				SESN1	"
				CITED2	"
				LEFTY2	"
				NKX2.5	"
				GATA4	"
				CRELD1	"
				SHROOM3	"
				MMP21	Perles et al., 2015
				PKD1L1	Vetrini et al., 2016
				WDR16	Ta-Shma et al., 2015
