## Supplementary material for "Rare variants in dynein heavy chain genes in two individuals with *situs inversus* and developmental dyslexia": Table S6

### Sheet: PCR primers
Table S6: List of PCR primer sequences
Gene	Variant	primer sequence
DNAH5	c.G7502C	F: AGCAACGTTTGGGTTTCAGA
DNAH5	c.G7502C	R: GCCACATAGTAGTCGAAGGC
DNAH5	c.T12043G	F: TCTACCCTGTTTGCCTGACA
DNAH5	c.T12043G	R: CCCACGTCTTCTCCAAGTCT
DNAH11	c. A9110G	F: TGTAATCTCCCAAATCCTGTGG
DNAH11	c. A9110G	R: TGGGGTGGTATAGTTGTGTCT
