## Supplementary material for "Rare variants in dynein heavy chain genes in two individuals with *situs inversus* and developmental dyslexia": Table S7

### Sheet: MRI acquisition parameters
Table S7: MRI acquisition parameters
Parameter	3D T1-weighted	3D T2-weighted	fMRI	Diffusion
Sequence	MPRAGE	SPACE	Gradient-echo EPI	Spin-echo EPI
Acquisition plane	Sagittal	Sagittal	Axial	Axial
Field of view, mm	256x256	256x256	208x180	192x192
Slices, N	176	176	72	72
Voxel size, mm	1.0 isotropic	1.0 isotropic	2.0 isotropic	2.0 isotropic
Repetition time, ms	1900	3200	720	4100
Echo time, ms	2.52	410	33	72
Inversion time, ms	900	-	-	-
Flip angle, °	9	Variable	52	90, 180 refocusing
GRAPPA factor, reference lines	2, 24	2, 24	2, 24	2, 40
Multiband factor	-	-	8	3
Echo spacing, ms	7.5	3.42	0.76	0.78
Band width, Hz/Pixel	170	751	2290	1488
Phase partial Fourier	-	-	-	6/8
Turbo/EPI factor	208	282	94	96
Other	-	-	3 runs, 400 frames per run.	90 directions; b 1000, 2000, 3000 s/mm2
Total acquisition time, min	04:26:00	03:49:00	15:09:00	20:35:00
EPI = Echo-planar imaging, fMRI = functional magnetic resonance imaging, GRAPPA = Generalized autocalibrating partial parallel acquisition, MPRAGE=Magnetization-prepared rapid gradient-echo, SPACE = Sampling perfection with application optimized contrasts using different flip angle evolution.
