## Supplementary material for "Rare variants in dynein heavy chain genes in two individuals with *situs inversus* and developmental dyslexia": Table S8

### Sheet: fMRI activation clusters
Table S8: fMRI activation clusters in silent word generation task
	Size, mm^2	CM x CM y CM z	Location (Brodmann area)
Individual 1
	3266	+44.6 -9.5 +44.2	Left middle frontal gyrus (BA44)
	2675	+2.9 -7.3 +58.2	Left medial frontal gyrus (BA6, supplementary motor area)
	1273	+22.6 +62.4 +62.1	Left superior parietal lobule (BA40)
	1246	+43.8 +33.9 +45.1	Left inferior parietal lobule (BA40)
Control
	3985	-45.4 +6.4 +49.5	Right pre-central gyrus (BA6)
	2996	-2.7 -2.5 +57.2	Right middle frontal gyrus (BA24)
	1283	-50.3 -13.8 +28.9	Right inferior frontal (BA9, BA44-46)
	923	-47.1 -32.1 +14.6	Right inferior frontal (BA46)
	738	+50.1 -10.6 +39.4	Left middle frontal gyrus (BA9)
	CM = Center of Mass in Montreal Neurological Institute coordinates, BA = Brodmann Area
